# Generative inverse design of RNA structure and function with gRNAde

**DOI:** 10.1101/2025.11.29.691298

**Authors:** Chaitanya K. Joshi, Edoardo Gianni, Samantha L. Y. Kwok, Simon V. Mathis, Pietro Liò, Philipp Holliger

**Author notes:** Equal contributions (Chaitanya K. Joshi, Edoardo Gianni, Samantha L. Y. Kwok).

## Abstract

The design of RNA molecules with bespoke three-dimensional structures and functions is a central goal in synthetic biology and biotechnology. However, progress has been limited by the challenges of designing complex tertiary interactions such as pseudoknots, as well as engineering catalytic functions—problems that have remained largely intractable for automated methods. Here we present a high-throughput generative AI pipeline for inverse design of RNA structure and function. Central to the pipeline is *gRNAde*, an RNA language model conditioned on 3D backbone structures and sequence constraints. We have validated the gRNAde pipeline in a community-wide, blinded RNA design competition on the Eterna platform, where it proved able to design complex pseudoknotted RNAs at success rates matching that of human experts (95%), while significantly outperforming other physics- and AI-based automated algorithms (70%). We further demonstrate gRNAde’s capabilities by generatively designing functional RNA polymerase ribozymes (RPR) with nearly 20% sequence divergence from the wild type RPR, discovering highly active variants at mutational distances inaccessible to rational design or adaptive walks by directed evolution. gRNAde thus provides an experimentally validated, open-source platform for automated design of complex RNA structures and accelerated engineering of complex RNA functions, providing a step towards programmable RNA catalysts and nanostructures.

Open-source code: github.com/chaitjo/geometric-rna-design
