## Supplementary Table 1 for "Generative inverse design of RNA structure and function with gRNAde"

### Sheet: Supplementary Table 1
Supplementary Table 1 | Oligonucleotide sequences used for high-throughput ribozyme activity assay
Modifications are marked with the supplier’s specific code. ‘GP’ indicates oligonucleotides that were gel purified using PAGE, while sequences without this designation were used in their original supplied form. Sequences in black are DNA while sequences in green are RNA.
Application	Name	Source, purification	Sequence	Notes
Library of all 5TU variants assayed for activity	gRNAde_library	Twist Bioscience	AACAAACAACAAAACAAACAAACAGGATCTTCTCGATCTAACAAAAAAGACAAATCTGCCACAAAGCTTGAGAGCATCTTCGGATGCAGAGGCGGCAGCCTTCGGTGGCGCGATAGCGCCAACGTTCTCAACTATGACACGCAAAACGCGTGCTCCGTTGAATGGAGTTTATCATGGGGTCGGCATGGCATC	This is a library containing 1989 sequences, including 5TU (sequence shown). Underlined nucleotides indicate the ribozyme sequence that is variable depending on the variant tested. The first two Gs are kept constant to facilitate PCR. The list of sequences can be found at github.com/chaitjo/geometric-rna-design
Used for PCR amplification of gRNAde_library	forceGG	IDT	AACAAACAACAAAACAAACAAACAGG	Forward primer for PCR
	HDVrec	IDT	GATGCCATGCCGACCC	Reverse primer for PCR
Used for PCR to add on T7 RNA polymerase transcription start site and templates	5T7HP6x6AUA_forceGG	IDT	GATCGATCTCGCCCGCGAAATTAATACGACTCACTATAGGTCCGAAAGGACCTATTATTATTATTATTATCGGTTGGCAGAACAAACAACAAAACAAACAAACAGG	Forward primer for PCR: shorter linker with more challenging template (6 AUA)
	5T7HP12x6AUA_forceGG	IDT	GATCGATCTCGCCCGCGAAATTAATACGACTCACTATAGGTCCGAAAGGACCTATTATTATTATTATTATCGGTTGGCAGAACAAACAAACAAACAAACAAACAAACAAACAACAAAACAAACAAACAGG	Forward primer for PCR: longer linker with more challenging template (6 AUA)
	5T7HP6x6GAA_forceGG	IDT	GATCGATCTCGCCCGCGAAATTAATACGACTCACTATAGGTCCGAAAGGACCTTCTTCTTCTTCTTCTTCCGGTTGGCAGAACAAACAACAAAACAAACAAACAGG	Forward primer for PCR: shorter linker with easier template (6 GAA)
	5T7HP12x6GAA_forceGG	IDT	GATCGATCTCGCCCGCGAAATTAATACGACTCACTATAGGTCCGAAAGGACCTTCTTCTTCTTCTTCTTCCGGTTGGCAGAACAAACAAACAAACAAACAAACAAACAAACAACAAAACAAACAAACAGG	Forward primer for PCR: longer linker with easier template (6 GAA)
	HDVrt	IDT	CTTCTCCCTTAGCCTACCGAAGTAGCCCAGGTCGGACCGCGAGGAGGTGGAGATGCCATGCCGACCC	Reverse primer for PCR
Primer extension assay	BCy3P10	IDT, GP	/5Biosg//iCy3/CUGCCAACCG	Primer used in assay
	T1.5	IVT, GP	GACCAAUCUGCCCUCAGAGCCCGAGAACAUCUUCGGAUGCAGAGGAGGCAGGCUUCGGUGGCGCGAUAGCGCCAACGUCCUCAACCUCCAAUGCAUCCCACCACAUGAUGAGCCUGAAGAGCCUUGGUUUUUUUG	5TU works together with t1.5 as a heterodimer
	tP10_14CGU	IDT, GP	ACGACGACGACGACGACGACGACGACGACGACGACGACGACGCGGUUGGCAG	Template used for primer extension assay
	P10CGU20comp	IVT, RNE	GGCUGCCAACCGCGUCGUCGUCGUCGUCGUCGUCGUCGUCGUCGUCGUCGUCGUCGUCGUCGUCGUCGUCGU	Used as “competing oligo” to improve resolution of primer extension assay
	P10CGU20comp( tx)	IDT	ACGACGACGACGACGACGACGACGACGACGACGACGACGACGACGACGACGACGACGACGCGGTTGGCAGCCTATAGTGAGTCGTATTAATTTCGCGGGC	Used with 5T7 to prepare the template for transcription of P10CGU20com p.
	F10	IDT, GP	/56-FAM/CUGCCAACCG	Used as primer in primer extension assay
Illumina sequencing primers	P71forceGG	IDT	CAAGCAGAAGACGGCATACGAGATGTGACTGGAGTTCAGACGTGTGCTCTTCCGATCNNNATCACGAACAAACAACAAAACAAACAAACAGG
	P51HDVba	IDT	AATGATACGGCGACCACCGAGATCTACACTCTTTCCCTACACGACGCTCTTCCGATCTNNNATCACGGATGCCATGCCGACCC	Used for 6x6 AUA pre-selection
	P52HDVba	IDT	AATGATACGGCGACCACCGAGATCTACACTCTTTCCCTACACGACGCTCTTCCGATCTNNNCGATGTGATGCCATGCCGACCC	Used for 12x6 AUA pre-selection
	P53HDVba	IDT	AATGATACGGCGACCACCGAGATCTACACTCTTTCCCTACACGACGCTCTTCCGATCTNNNTTAGGCGATGCCATGCCGACCC	Used for 6x6 GAA pre-selection
	P54HDVba	IDT	AATGATACGGCGACCACCGAGATCTACACTCTTTCCCTACACGACGCTCTTCCGATCTNNNTGACCAGATGCCATGCCGACCC	Used for 12x6 GAA pre-selection
	P55HDVba	IDT	AATGATACGGCGACCACCGAGATCTACACTCTTTCCCTACACGACGCTCTTCCGATCTNNNACAGTGGATGCCATGCCGACCC	Used for 6x6 AUA overnight
	P56HDVba	IDT	AATGATACGGCGACCACCGAGATCTACACTCTTTCCCTACACGACGCTCTTCCGATCTNNNGCCAATGATGCCATGCCGACCC	Used for 12x6 AUA overnight
	P57HDVba	IDT	AATGATACGGCGACCACCGAGATCTACACTCTTTCCCTACACGACGCTCTTCCGATCTNNNCAGATCGATGCCATGCCGACCC	Used for 6x6 GAA 3 hours
	P58HDVba	IDT	AATGATACGGCGACCACCGAGATCTACACTCTTTCCCTACACGACGCTCTTCCGATCTNNNACTTGAGATGCCATGCCGACCC	Used for 12x6 GAA 3 hours
	P59HDVba	IDT	AATGATACGGCGACCACCGAGATCTACACTCTTTCCCTACACGACGCTCTTCCGATCTNNNGATCAGGATGCCATGCCGACCC	Used for 6x6 GAA 6 hours
	P510HDVba	IDT	AATGATACGGCGACCACCGAGATCTACACTCTTTCCCTACACGACGCTCTTCCGATCTNNNTAGCTTGATGCCATGCCGACCC	Used for 12x6 GAA 6 hour
